# Modular *in vitro* evaluation of Buparlisib-polymeric nanomedicines in 2D and 3D models of glioblastoma

**DOI:** 10.64898/2026.06.18.732941

**Authors:** Jarmila Havelkova, Yuriy Petrenko, Anna Stehlíkova, Dana Marekova, Katerina Peskova, Michal Pechar, Martin Studenovsky, Tomas Etrych, Robert Pola, Pavla Jendelova

## Abstract

**Introduction:** In this study, we developed a modular in vitro platform that integrates advanced polymer–drug conjugation chemistry with stepwise cytotoxicity screening in both 2D (monolayer) and 3D (spheroids) glioblastoma (GBM) models. Buparlisib was selected as the model therapeutic due to its well-characterised mechanism of action, high blood–brain barrier permeability, and relevance to PI3K-targeted therapy.

**Methods:** Two mechanistically distinct conjugation strategies were explored using N-(2-hydroxypropyl)methacrylamide-based copolymers. The first strategy was based on a redox-sensitive disulphide linkage designed for intracellular glutathione-triggered release, whereas the second used an azide-bearing derivative compatible with strain-promoted azide–alkyne cycloaddition. Drug release was assessed by high-performance liquid chromatography. Biological activity was systematically evaluated in U87MG, U118MG, and T98G cells under 2D conditions using a resazurin-based metabolic activity assay. Subsequently, the more promising disulphide-based formulations were assessed in 3D spheroids by metabolic activity measurements and live-cell monitoring of spheroid growth dynamics.

**Results:** Free Buparlisib showed the strongest inhibitory effect, while its modification and polymer conjugation reduced the apparent activity. Nevertheless, the disulphide-based derivative and polymer conjugate retained concentration-dependent activity, whereas the azide-based polymer conjugate showed minimal effects. Moreover, treatment responses differed between cell lines and between 2D and 3D models.

**Discussion:** Overall, linker chemistry, cell-line-specific behaviour, and model dimensionality strongly influenced the biological performance of the polymeric Buparlisib formulations. The redox-sensitive polymer conjugate therefore represents the more promising strategy for further development.
