## Supplementary material for "Modular *in vitro* evaluation of Buparlisib-polymeric nanomedicines in 2D and 3D models of glioblastoma": Supplementary Material 3.xlsx

### Sheet: Fig. 6A
U87MG	control			Buparlisib 50 μM			Buparlisib 200 μM			SS-Bup 50 μM			SS-Bup 200 μM			P-SS-Bup 50 μM			P-SS-Bup 200 μM
	Mean	SEM	n	Mean	SEM	n	Mean	SEM	n	Mean	SEM	n	Mean	SEM	n	Mean	SEM	n	Mean	SEM	n
0	100	0	7	100	0	7	100	0	7	100	0	7	100	0	7	100	0	7	100	0	7
2	101.571	0.84112	7	101	0.534522	7	102.429	0.368856	7	100.429	0.571429	7	101.714	0.473804	7	101.714	0.42056	7	100.286	1.24813	7
4	102.286	1.44279	7	100	0.57735	7	102.857	0.340068	7	100.571	0.81232	7	101.143	0.670059	7	102.714	0.285714	7	101.571	1.67413	7
6	102.571	1.61624	7	98.4286	0.81232	7	101.857	0.79966	7	99.2857	0.778102	7	100.143	1.22336	7	102.857	0.26082	7	101.571	1.82388	7
8	103.286	1.78238	7	97.1429	0.986301	7	100	1.49603	7	99.1429	0.769309	7	98.5714	1.06586	7	103.286	0.473804	7	100.714	1.84796	7
10	103.857	1.88261	7	96.4286	0.719032	7	98.8571	2.04041	7	99.1429	1.03345	7	97.5714	1.13089	7	103.714	0.918443	7	101.429	1.95006	7
12	104.714	1.79569	7	95.7143	0.606092	7	97.5714	2.33867	7	99.1429	1.1004	7	96.8571	1.1635	7	104.143	0.961858	7	101.143	1.9812	7
14	106.429	1.5253	7	94.8571	0.884485	7	96.4286	3.1612	7	99	1.1127	7	96.2857	1.34012	7	104.429	1.19238	7	101.571	1.93781	7
16	107.143	1.77856	7	94.4286	0.782461	7	96	3.30944	7	99.2857	1.34012	7	95.5714	1.23167	7	104.857	1.4869	7	101.286	2.05536	7
18	107.714	1.8089	7	93.8571	0.79966	7	96	3.06283	7	99.1429	1.65369	7	95.5714	1.57143	7	105	1.71825	7	101.714	2.08982	7
20	108.143	1.86992	7	93.5714	0.895947	7	95.7143	2.9335	7	99	1.70434	7	95.5714	1.61624	7	105.429	1.90059	7	102	2.3094	7
22	109	2.0702	7	93	0.92582	7	95.7143	2.9335	7	99.2857	1.72812	7	95.2857	1.82201	7	105.714	2.03206	7	102	2.31969	7
24	109.714	1.96049	7	92.4286	0.972408	7	95.1429	2.72054	7	99.2857	1.9726	7	95.7143	1.9966	7	106	2.32993	7	102	2.60037	7
26	110.571	2.18062	7	91.7143	0.865043	7	95.1429	2.58594	7	99.1429	2.25123	7	95.5714	2.16967	7	106.429	2.40888	7	101.857	2.56746	7
28	111.143	2.32408	7	91.2857	1.08484	7	94.2857	2.80063	7	99	2.36039	7	95.4286	2.47711	7	106.571	2.68024	7	102.286	2.71429	7
30	111.857	2.36471	7	90.8571	0.884485	7	94.2857	2.53278	7	98.8571	2.55817	7	95	2.65474	7	106.857	2.72054	7	102.143	2.89851	7
32	112.286	2.54216	7	90.2857	0.808122	7	93.7143	2.52336	7	98.8571	2.71178	7	95.1429	2.89851	7	106.857	3.0034	7	102.286	3.05282	7
34	112.714	2.6069	7	89.5714	0.996593	7	93.5714	2.40888	7	98.5714	2.87731	7	95	3.13202	7	107.143	3.06616	7	101.857	3.10475	7
36	113.571	2.84402	7	88.8571	1.24267	7	92.5714	2.55284	7	98.7143	2.94969	7	94.5714	3.27223	7	106.857	3.34827	7	101.286	3.19012	7
38	114.286	2.84282	7	89.4286	1.13089	7	93.1429	2.0051	7	98.5714	3.09267	7	94	3.29502	7	107	3.45722	7	101.143	3.22511	7
40	114.571	2.90203	7	88.4286	1.49375	7	92.8571	1.96915	7	98.1429	3.36246	7	93.8571	3.48759	7	107.143	3.36246	7	101.143	3.33401	7
42	115.571	2.82722	7	88.7143	1.58436	7	93	2.1492	7	97.8571	3.45328	7	93.4286	3.58474	7	107	3.55903	7	101.143	3.48759	7
44	115.857	2.97152	7	88	1.51186	7	93.8571	1.89521	7	97.5714	3.39367	7	93	3.57238	7	107	3.54562	7	100.714	3.59705	7
46	116.286	3.16013	7	87.5714	1.5562	7	93	2.3094	7	97.5714	3.58474	7	93	3.84831	7	107.143	3.59516	7	100.286	3.5437	7
48	117.143	3.06616	7	86.5714	1.79758	7	92.8571	2.26178	7	97.5714	3.59137	7	93	4.10575	7	107	3.74166	7	100	3.67747	7
50	117.143	3.21772	7	86.4286	1.75739	7	94.1429	2.17594	7	97.4286	3.63748	7	92.2857	4.1617	7	107	3.6645	7	100	3.69685	7
52	117.571	3.30841	7	85.1429	2.32408	7	94	2	7	97.4286	3.95725	7	92.1429	4.06746	7	107.571	3.67007	7	99.5714	3.84743	7
54	117.714	3.55041	7	85	2.16025	7	94.7143	2.28571	7	96.8571	4.03808	7	92	4.25385	7	107.286	3.72708	7	99.2857	3.90186	7
56	118.286	3.58379	7	84.8571	2.36471	7	95.2857	2.30645	7	96.8571	4.18858	7	91.5714	4.24745	7	106.857	3.64776	7	99.1429	3.76973	7
58	118.571	3.42162	7	84.4286	2.18062	7	95.2857	2.03206	7	96.5714	4.28651	7	91.2857	4.30788	7	106.714	3.77784	7	98.8571	3.75708	7
60	118.714	3.66264	7	85	2.46885	7	95.2857	2.00849	7	96.4286	4.43931	7	90.8571	4.25065	7	106.714	3.7462	7	97.8571	3.86331	7
62	119.286	3.68856	7	83.8571	2.9635	7	95.7143	1.87355	7	96.2857	4.61217	7	90.8571	4.38302	7	106.571	3.65707	7	97.2857	3.9983	7

### Sheet: Fig. 6B
U118MG	control			Buparlisib 50 μM			Buparlisib 200 μM			SS-Bup 50 μM			SS-Bup 200 μM			P-SS-Bup 50 μM			P-SS-Bup 200 μM
	Mean	SEM	n	Mean	SEM	n	Mean	SEM	n	Mean	SEM	n	Mean	SEM	n	Mean	SEM	n	Mean	SEM	n
0	100	0	6	100	0	6	100	0	6	100	0	6	100	0	6	100	0	6	100	0	6
2	102.5	0.885061	6	103.167	0.401386	6	102.167	0.166667	6	102.333	0.557773	6	103.5	1.52206	6	103	0.774597	6	102.5	0.885061	6
4	101.833	0.542627	6	102.667	0.843274	6	103	0.365148	6	100.833	0.477261	6	103.167	2.21234	6	102.5	0.991632	6	102	0.856349	6
6	102	0.516398	6	101.167	0.792324	6	102.667	0.557773	6	100.333	0.210819	6	102.667	2.44495	6	101.5	1.14746	6	101.333	0.988826	6
8	102.5	0.562731	6	99.5	1.05672	6	101.167	0.703167	6	99	0.730297	6	101.5	2.48663	6	101.667	1.20185	6	101	0.856349	6
10	103.833	0.749074	6	98.5	1.08781	6	100.667	0.71492	6	98.5	1.11803	6	100	2.20605	6	101.5	1.20416	6	100.5	1.0247	6
12	104.333	0.666667	6	97.1667	1.13774	6	100.333	0.802773	6	98	1.63299	6	98.3333	1.85592	6	101.5	1.47761	6	100.5	1.31022	6
14	105.167	0.792324	6	96.1667	1.07755	6	99.3333	0.802773	6	97.6667	1.81965	6	97.1667	1.72079	6	101.833	1.44722	6	100.167	1.30171	6
16	106.333	0.843274	6	95.6667	1.20185	6	98.8333	0.833333	6	97.5	2.04532	6	96.3333	1.40633	6	101.833	1.97343	6	99.6667	1.68655	6
18	106.833	0.600925	6	95.3333	1.17379	6	98.3333	0.954521	6	97.3333	2.04396	6	94.6667	1.30809	6	101.5	2.09364	6	100	1.7127	6
20	108	0.966092	6	94.8333	1.32707	6	97.8333	1.01379	6	97.5	2.1095	6	94.3333	1.3581	6	101.167	2.182	6	99.5	1.92787	6
22	109.167	1.57938	6	94.5	1.5	6	97.5	0.885061	6	97	2.40832	6	93.8333	1.24944	6	101.5	2.40486	6	99.6667	1.97765	6
24	109.833	1.6816	6	94.1667	1.47007	6	97.5	1.17615	6	96.6667	2.23109	6	93.1667	1.35195	6	101.667	2.2161	6	99.3333	2.13957	6
26	110	1.75119	6	94	1.36626	6	97.3333	1.2561	6	96.5	2.27669	6	92.8333	1.30171	6	101.167	2.49555	6	99.3333	2.13957	6
28	110.333	1.83787	6	93.5	1.43178	6	97.1667	1.1949	6	96.1667	2.182	6	92.3333	1.42984	6	102	2.69568	6	99.8333	2.3582	6
30	111	2.29492	6	93	1.36626	6	96.6667	1.14504	6	96.3333	2.24598	6	92.1667	1.60035	6	102	2.63312	6	99.5	2.52653	6
32	111.333	2.02759	6	92.8333	1.37639	6	97	1.39044	6	96.3333	2.36173	6	91.5	1.52206	6	101.667	2.67914	6	99.3333	2.71621	6
34	112.333	2.60342	6	92.5	1.43178	6	96.6667	1.42984	6	96.3333	2.3758	6	91.5	1.5438	6	101.667	2.8829	6	99.3333	2.92878	6
36	112.667	2.52543	6	92	1.48324	6	96.1667	1.49257	6	96	2.3094	6	91	1.65328	6	102	2.95522	6	99	2.93258	6
38	113.5	2.96367	6	91.6667	1.47573	6	96.1667	1.47007	6	96.1667	2.27181	6	90.6667	1.7062	6	102.167	2.86841	6	99.3333	3.14819	6
40	113.833	3.0921	6	91.3333	1.40633	6	96	1.57056	6	96	2.51661	6	90.3333	1.74483	6	101.833	2.79782	6	98.8333	3.37062	6
42	114.5	3.29393	6	90.5	1.5	6	95.6667	1.47573	6	95.8333	2.44154	6	90.1667	1.86934	6	102.333	3.0074	6	99.1667	3.19809	6
44	114.167	3.26003	6	90.5	1.5	6	95.5	1.56525	6	95.8333	2.56147	6	90	1.78885	6	102	3.20416	6	98.8333	3.3805	6
46	115.167	3.45848	6	90.3333	1.542	6	95.3333	1.64655	6	96	2.51661	6	89.5	1.9105	6	102.667	3.25235	6	98.6667	3.47051	6
48	115.833	3.49682	6	90	1.52753	6	95.1667	1.6816	6	95.8333	2.70082	6	89.3333	1.99444	6	102.5	3.20156	6	98.3333	3.46089	6
50	116	3.64234	6	90	1.52753	6	94.8333	1.66166	6	95.6667	2.75278	6	89	2.06559	6	102.667	3.25235	6	98.5	3.62169	6
52	116.167	3.74537	6	89.6667	1.542	6	94.8333	1.95647	6	95.5	2.78986	6	89	1.89737	6	102.333	3.51821	6	98.3333	3.51821	6
54	116.667	3.89587	6	89.1667	1.44722	6	94.6667	1.83787	6	95.6667	2.95146	6	88.5	2.09364	6	102.667	3.51821	6	98.1667	3.6094	6
56	116.833	4.06134	6	89	1.52753	6	94.5	1.78419	6	95.5	2.87228	6	88.6667	2.13957	6	103	3.59629	6	98.1667	3.79839	6
58	117	4.25049	6	88.8333	1.44722	6	94.1667	1.81506	6	95.1667	2.68845	6	88.5	2.20227	6	102.833	3.65529	6	97.6667	3.69384	6
60	117.5	4.26419	6	88.5	1.5864	6	93.8333	1.85143	6	95.1667	3.00463	6	88.6667	2.30458	6	102.833	3.73646	6	97.8333	3.6094	6
62				88.1667	1.60035	6	93.8333	1.81506	6	95.1667	3.28041	6	88	2.29492	6	103	3.6697	6	97.3333	3.5932	6
